# Inhibition of ATR Reverses a Mitochondrial Respiratory Insufficiency

**DOI:** 10.1101/805390

**Authors:** Megan B. Borror, Milena Girotti, Adwitiya Kar, Meghan Cain, Xiaoli Gao, Vivian L. MacKay, Brent Herron, Shylesh Bhaskaran, Sandra Becerra, Nate Novy, Natascia Ventura, Thomas E. Johnson, Brian K. Kennedy, Shane L. Rea

**Author notes:** Address correspondence to: Shane Rea, PhD; University of Washington, Department of Pathology, 1959 NE Pacific St., Box 357470, Seattle WA 98195-7470. **Abbreviations: ATM**, ataxia telangiectasia mutated; **ATFS-1**, Activating Transcription Factor associated with Stress; **ATL-1**, ataxia telangectasia mutated-Like (*C. elegans* ortholog of ATR); **ATR**, ataxia telangiectasia mutated and Rad3-related; **DDR**, DNA damage response; **DHODH**, dihydroorotate dehydrogenase; **DNA pol** α, DNA polymerase alpha; **DNA polA1**, DNA polymerase alpha catalytic subunit; **ETC**, electron transport chain; **mtDNA**, mitochondrial DNA; **MAPKAP**, p38 MAPK-activated protein kinase; **mTOR**, mechanistic target of rapamycin; **PIKK**, phosphoinositide 3-kinase-related kinase; **R-loop**, DNA::RNA hybrid; **RNA pol II**; RNA polymerase II; **TUNEL**, Terminal deoxynucleotidyl transferase dUTP nick end labeling.

## Abstract

Diseases that affect the mitochondrial electron transport chain (ETC) often manifest as threshold effect disorders, meaning patients only become symptomatic once a certain level of ETC dysfunction is reached. Multiple processes work to control proximity to the critical ETC threshold and as a consequence there can be significant variability in disease presentation among patients. Identification of such control processes remains an ongoing goal. Checkpoint signaling comprises a collection of alert mechanisms activated in cells in response to nuclear DNA damage. Well-defined hierarchies of proteins are involved in both sensing and signaling DNA damage, with ATM (ataxia telangiectasia mutated) and ATR (ATM and Rad3-related) acting as pivotal signaling kinases. In the nematode *C. elegans*, severe reduction of mitochondrial ETC activity shortens life, as in humans, but mild reduction extends life as a consequence of survival strategies that are invoked under these circumstances. Here we show that removal of ATL-1, the worm ortholog of ATR, unexpectedly lessens the severity of ETC dysfunction, but removal of ATM does not. Multiple genetic and biochemical tests show no evidence for increased mutation or DNA breakage in animals exposed to ETC disruption. Instead, we find that reduced ETC function alters nucleotide ratios within both the ribo- and deoxyribo-nucleotide pools, and causes stalling of RNA polymerase, which is also known to activate ATR. Unexpectedly, *atl-1* mutants confronted with mitochondrial ETC disruption maintain normal levels of oxygen consumption and have an increased abundance of translating ribosomes. This suggests checkpoint signaling by ATL-1 normally dampens cytoplasmic translation. Taken together, our data suggests a model whereby ETC insufficiency in *C. elegans* results in nucleotide imbalances leading to stalling of RNA polymerase, activation of ATL-1, dampening of global translation and magnification of ETC dysfunction. Loss of ATL-1 effectively reverses the severity of ETC disruption so that animals become phenotypically closer to wild type.
