## Supplemental Table S4 for "Inhibition of ATR Reverses a Mitochondrial Respiratory Insufficiency"

### Sheet: Sheet1
Table S4: List of C. elegans Strains Employed in Current Study
Strain	Genotype*	Source	Strain Construction**
BC2200	dpy-18(e364)/eT1 III; unc-46(e177)/eT1 V	CGC
CB1392	nuc-1(e1392) X	CGC
CB3388	ncl-1(e1865) III	CGC
CB665	unc-58(e665) X	CGC
CF2218	ncl-1(e1942) III	CGC
CL2166	dvIs19[pAF15(Pgst-4::GFP::NLS)] III	CGC
DW101 ***	atl-1(tm853) /nT1 (qIs50) (IV;V)	Simon J. Boulton (London Res. Instit.)
KH1125	asd-1 (yb978); ybIs733 [myo-3::egl-15::BGAR + lin-15(+)]	Hidehito Kuroyanagi (TMDU)	Kuroyanagi, H., et al. Nature Methods. 2007
KH2283	lin-15 (n765) ybIs2167 [eft-3::ret-1E4E5(+1)E6-GGS6-mCherry + eft-3::ret-1E4E5(+1)E6-(+2)GGS6-EGFP + lin-15 (+) + pRG5271Neo] X (outcrossed 7x)	Hidehito Kuroyanagi (TMDU)	Kuroyanagi, H., et al. Nucleic Acids Res. 2013
KH928	ybIs733 [myo-3::egl-15::BGAR + lin-15 (+)] (outcrossed 7x)	Hidehito Kuroyanagi (TMDU)	Kuroyanagi, H., et al. Nature Methods. 2006
N2	wild-type	CGC
NL3400	pkIs1604 [hsp-16.2::ATG(A)17GFP::LacZ + rol-6(su1006)]	CGC
NL3401	pkIs1605 [hsp-16.2p::GFP::LacZ + rol-6(su1006)]	CGC
SJ4100	cIs13[Phsp-6::GFP] V	CGC
SLR0001	atl-1 (tm853) / nT1 (qIs50) (IV;V)	Rea Lab	VC381 x DW101
SLR0002	atm-1(gk186) I; + / nT1 (qIs50) (IV;V)	Rea Lab	VC381 x DW101
SLR0003	atm-1(gk186) I; atl-1 (tm853) / nT1 (qIs50) (IV;V)	Rea Lab	VC381 x DW101
SLR0004	+/ nT1 (qIs50) (IV;V)	Rea Lab	VC381 x DW101
SLR0005	atm-1(gk186) I; atl-1 (tm853) / nT1 (qIs50) (IV;V)	Rea Lab	VC381 x DW101
SLR0008	+/nT1(IV);+/nT1(V)	Rea Lab	TJ5026 x DW101
SLR0011	+/nT1(IV);+/nT1(V)	Rea Lab	TJ5026 x DW101
SLR0012	+/nT(IV);atl-1(tm853)/nt1(V)	Rea Lab	TJ5026 x DW101
SLR0014	+/nT(IV);atl-1(tm853)/nt1(V)	Rea Lab	TJ5026 x DW101
SLR0016	isp-1(qm150)(IV)/ nT1 (qIS50)(IV);+/nT1(V)	Rea Lab	TJ5026 x DW101
SLR0019	gst-4::gfp(III); isp1(qm150)/nT1(qIs50)(IV);+/nT1(V)	Rea Lab	TJ5026 x DW101
SLR0020	isp-1(qm150)/nT1(qIs50)(IV);atl-1(tm853)/nT1(V)	Rea Lab	TJ5026 x DW101
SLR0023	isp-1(qm150)/nT1(qIs50)(IV);atl-1(tm853)/nT1(V)	Rea Lab	TJ5026 x DW101
SLR0115	dvIs67[pCL179(Ptbb-6::GFP) + Pmyo-3::dsRed]	Rea Lab	Munkacsy E, et. al. PLoS Genet. 2016;12(7):e1006133
SP457	unc-93(e1500) III	CGC
TJ376	(N2:zExH25P06.1::GFP)	Thomas E. Johnson (UC Boulder)	Henderson, S., et al. J Geron. 2006
TJ564	isp-1(qm150) IV; dvIs19[pAF15(Pgst-4::GFP::NLS)] III	Rea Lab
TJ5013	+ / nT1[uncd(n754); let](IV;V)	Rea Lab
TJ5026	gst-4::gfp(III); isp1(qm150)/ nT1[uncd(n754); let](IV;V)	Rea Lab	TJ564 x DW101
VC381	atm-1(gk186) I	CGC
*For all transcriptional reporters, genes contributing the promoter are prefixed with P
**For crosses, the hermaphrodite strain is written first, followed by the male
*** qIs50 encodes a pharangeal GFP marker. Between the pair of nT1 chromosomes, it is integrated on the one that balances isp-1(qm150) IV
