## Supplemental Table S5 for "Inhibition of ATR Reverses a Mitochondrial Respiratory Insufficiency"

### Sheet: Sheet1
Table S5. qPCR Primer List
Gene	Forward Primer (5'-3')	Reverse Primer (5'-3')	Citation
cdc-42	CTGCTGGACAGGAAGATTACG	CTCGGACATTCTCGAATGAAG	Hoogewijs, et al. 2008 BMC Mol Bio
pmp-3	GTTCCCGTGTTCATCACTCAT	ACACCGTCGAGAAGCTGTAGA	Hoogewijs, et al. 2008 BMC Mol Bio
Y45F10D.4	GTCCTTCAAATCAGTTCAGC	GTTCTTGTCAAGTGATCCGAC	Hoogewijs, et al. 2008 BMC Mol Bio
atp-3	ACGGTGACTTATGCCGTCAAG	TTAGATGGCGGTGGCAAGG	Rea, et al. 2007 PLOS Biology
ama-1 intron 4	GAATAAAAAGTGGTTTTAAGCCCG	CAAATTTTCCTAAACCGCAATTGTG
ctb-1 (mtDNA)	CGCCCGATAGGTTAATAGCA	TGGCCCCATTAAAATGAAAA	Sugimoto, et al. 2008 Exp Cell Res
nuo-6	ATCTCCGAAACTGTGGCAG	TCTTCAAAATCTCCTTGACACG
mev-1	AGGATTCGATTTGGCTAAGGG	CAAGAGTTGAAGACAATGGCG
isp-1	GATGCTGGAGATTACGGAGG	ATCCTTGAACGAGTATGCTGG
cco-1	CGCTACCGGACGTGAAAAG	GCATCCAATGATTCTGAAGTCG
atl-1	CCAAACCTGTAATCATTAAACTCACG	GTGTCTGCTCGTCCTTCATTAG
sod-3	TCAAAGGAGCTGATGGACA	CAATATCCCAACCATCCCC
hsp-6	GATTGGATAAGGACGCTGGAG	GAGGAATGTATCTCCGTTGGTG
ugt-61	AGAAGGATCTACTGTTGCACG	GGTTTCTTGGCGATTTGGGAG
